# AGE IS ASSOCIATED WITH INCREASED EXPRESSION OF PATTERN RECOGNITION RECEPTOR GENES AND *ACE2*, THE RECEPTOR FOR SARS-COV-2: IMPLICATIONS FOR THE EPIDEMIOLOGY OF COVID-19 DISEASE

**DOI:** 10.1101/2020.06.15.134403

**Authors:** Stephen W. Bickler, David M. Cauvi, Kathleen M. Fisch, James M. Prieto, Alicia D. Gaidry, Hariharan Thangarajah, David Lazar, Romeo Ignacio, Dale R. Gerstmann, Allen F. Ryan, Philip E. Bickler, Antonio De Maio

## Abstract

Older aged adults and those with pre-existing conditions are at highest risk for severe COVID-19 associated outcomes. Using a large dataset of genome-wide RNA-seq profiles derived from human dermal fibroblasts (GSE113957) we investigated whether age affects the expression of pattern recognition receptor (PRR) genes and *ACE2*, the receptor for SARS-CoV-2. Older age was associated with increased expression of PRR genes, *ACE2* and four genes that encode proteins that have been shown to interact with SAR2-CoV-2 proteins. Assessment of PRR expression might provide a strategy for stratifying the risk of severe COVID-19 disease at both the individual and population levels.
