## Additional file 3 for "AGE IS ASSOCIATED WITH INCREASED EXPRESSION OF PATTERN RECOGNITION RECEPTOR GENES AND *ACE2*, THE RECEPTOR FOR SARS-COV-2: IMPLICATIONS FOR THE EPIDEMIOLOGY OF COVID-19 DISEASE"

### Sheet: 3a Correlation coefficients
		AGE	ACE2	TLR1	TLR2	TLR3	TLR4	TLR5	TLR6	TLR7	TLR8	TLR9	TLR10	DDX58	IFIH1	DHX58	DDX3X	NOD1	NOD2	CLEC6A	CLEC7A	CLEC4E	CGAS	IFI16
	AGE	1	0.416	0.535	0.375	0.423	0.601	0.117	0.283	0.406	0.421	0.261	0.399	0.476	0.372	0.346	0.307	-0.181	0.418	0.377	0.419	0.335	-0.339	0.182
	ACE2	0.416	1	0.628	0.833	0.818	0.479	0.42	0.545	0.882	0.901	0.544	0.874	0.495	0.781	0.442	0.389	0.04	0.861	0.911	0.872	0.792	-0.134	0.528
	TLR1	0.535	0.628	1	0.627	0.622	0.547	0.248	0.568	0.623	0.685	0.31	0.638	0.466	0.503	0.297	0.43	0.057	0.642	0.581	0.645	0.481	-0.144	0.4
	TLR2	0.375	0.833	0.627	1	0.773	0.517	0.373	0.502	0.832	0.865	0.539	0.812	0.609	0.854	0.431	0.482	0.03	0.863	0.768	0.831	0.71	-0.106	0.604
	TLR3	0.423	0.818	0.622	0.773	1	0.47	0.404	0.552	0.785	0.779	0.427	0.751	0.598	0.821	0.507	0.407	0.064	0.78	0.805	0.746	0.664	-0.163	0.678
	TLR4	0.601	0.479	0.547	0.517	0.47	1	0.133	0.325	0.41	0.434	0.34	0.435	0.563	0.479	0.383	0.4	-0.148	0.452	0.439	0.432	0.382	-0.355	0.343
	TLR5	0.117	0.42	0.248	0.373	0.404	0.133	1	0.207	0.383	0.4	0.236	0.357	0.077	0.305	0.158	0.137	0.057	0.419	0.371	0.389	0.323	0.052	0.153
	TLR6	0.283	0.545	0.568	0.502	0.552	0.325	0.207	1	0.509	0.533	0.244	0.537	0.321	0.425	0.14	0.449	0.095	0.525	0.52	0.481	0.426	0.032	0.469
	TLR7	0.406	0.882	0.623	0.832	0.785	0.41	0.383	0.509	1	0.946	0.416	0.909	0.489	0.701	0.306	0.343	-0.011	0.948	0.908	0.904	0.869	-0.081	0.46
	TLR8	0.421	0.901	0.685	0.865	0.779	0.434	0.4	0.533	0.946	1	0.453	0.911	0.469	0.688	0.292	0.378	-0.017	0.933	0.864	0.9	0.827	-0.101	0.473
	TLR9	0.261	0.544	0.31	0.539	0.427	0.34	0.236	0.244	0.416	0.453	1	0.404	0.425	0.593	0.428	0.207	-0.049	0.456	0.308	0.541	0.402	-0.218	0.258
	TLR10	0.399	0.874	0.638	0.812	0.751	0.435	0.357	0.537	0.909	0.911	0.404	1	0.486	0.66	0.307	0.406	-0.014	0.891	0.89	0.892	0.846	-0.089	0.49
	DDX58	0.476	0.495	0.466	0.609	0.598	0.563	0.077	0.321	0.489	0.469	0.425	0.486	1	0.722	0.575	0.473	-0.139	0.516	0.456	0.517	0.452	-0.243	0.482
	IFIH1	0.372	0.781	0.503	0.854	0.821	0.479	0.305	0.425	0.701	0.688	0.593	0.66	0.722	1	0.685	0.435	0.112	0.716	0.682	0.735	0.611	-0.156	0.702
	DHX58	0.346	0.442	0.297	0.431	0.507	0.383	0.158	0.14	0.306	0.292	0.428	0.307	0.575	0.685	1	0.178	0.105	0.324	0.29	0.439	0.27	-0.39	0.53
	DDX3X	0.307	0.389	0.43	0.482	0.407	0.4	0.137	0.449	0.343	0.378	0.207	0.406	0.473	0.435	0.178	1	0.01	0.392	0.37	0.357	0.359	-0.065	0.455
	NOD1	-0.181	0.04	0.057	0.03	0.064	-0.148	0.057	0.095	-0.011	-0.017	-0.049	-0.014	-0.139	0.112	0.105	0.01	1	-0.061	0.029	0.001	0.011	0.174	0.209
	NOD2	0.418	0.861	0.642	0.863	0.78	0.452	0.419	0.525	0.948	0.933	0.456	0.891	0.516	0.716	0.324	0.392	-0.061	1	0.863	0.885	0.833	-0.118	0.513
	CLEC6A	0.377	0.911	0.581	0.768	0.805	0.439	0.371	0.52	0.908	0.864	0.308	0.89	0.456	0.682	0.29	0.37	0.029	0.863	1	0.799	0.823	-0.046	0.502
	CLEC7A	0.419	0.872	0.645	0.831	0.746	0.432	0.389	0.481	0.904	0.9	0.541	0.892	0.517	0.735	0.439	0.357	0.001	0.885	0.799	1	0.801	-0.15	0.468
	CLEC4E	0.335	0.792	0.481	0.71	0.664	0.382	0.323	0.426	0.869	0.827	0.402	0.846	0.452	0.611	0.27	0.359	0.011	0.833	0.823	0.801	1	-0.092	0.36
	CGAS	-0.339	-0.134	-0.144	-0.106	-0.163	-0.355	0.052	0.032	-0.081	-0.101	-0.218	-0.089	-0.243	-0.156	-0.39	-0.065	0.174	-0.118	-0.046	-0.15	-0.092	1	-0.031
	IFI16	0.182	0.528	0.4	0.604	0.678	0.343	0.153	0.469	0.46	0.473	0.258	0.49	0.482	0.702	0.53	0.455	0.209	0.513	0.502	0.468	0.36	-0.031	1

### Sheet: 3b P values
	AGE	ACE2	TLR1	TLR2	TLR3	TLR4	TLR5	TLR6	TLR7	TLR8	TLR9	TLR10	DDX58	IFIH1	DHX58	DDX3X	NOD1	NOD2	CLEC6A	CLEC7A	CLEC4E	CGAS	IFI16
AGE		6.27306e-07	3.27059e-11	9e-06	4.05715e-07	2.05089e-14	0.18	0.001	1e-06	4.59932e-07	0.002	2e-06	7.27185e-09	1e-05	5e-05	0.0003	0.037	5.40235e-07	8e-06	5.09713e-07	8e-05	7e-05	0.036
ACE2	6.27306e-07		5.69896e-16	1.7041e-35	3.07187e-33	5.38713e-09	4.738e-07	1.234e-11	1.4752e-44	3.17086e-49	1.252e-11	8.13385e-43	1.4224e-09	1.5943e-28	1.03584e-07	3.7373e-06	0.644	2.92931e-40	3.95757e-52	2.17906e-42	7.04357e-30	0.12516	6.429e-11
TLR1	3.27059e-11	5.69896e-16		7.12072e-16	1.30281e-15	1.01189e-11	0.004	9.578e-13	1.15987e-15	9.37105e-20	0.0002838	1.47747e-16	1.54759e-08	6.83768e-10	0.00051	2.4209e-07	0.512	8.10416e-17	2.4112e-13	5.62159e-17	4.4389e-09	0.09852	1.838e-06
TLR2	8.6e-06	1.7041e-35	7.12072e-16		1.03413e-27	1.81747e-10	9.977e-06	7.56e-10	2.17711e-35	4.75296e-41	2.287e-11	2.08946e-32	7.76161e-15	5.17055e-39	2.27557e-07	4.1807e-09	0.728	1.34538e-40	4.03601e-27	4.1154e-35	1.13438e-21	0.22517	1.321e-14
TLR3	4.05715e-07	3.07187e-33	1.30281e-15	1.03413e-27		1.1062e-08	1.414e-06	5.527e-12	4.96745e-29	2.5156e-28	2.903e-07	2.19824e-25	2.88675e-14	1.08571e-33	4.60456e-10	1.1907e-06	0.467	1.977e-28	1.8452e-31	6.55204e-25	3.17435e-18	0.06142	3.273e-19
TLR4	2.05089e-14	5.38713e-09	1.01189e-11	1.81746e-10	1.1062e-08		0.126	0.0001385	9.8409e-07	1.74563e-07	6.392e-05	1.69099e-07	1.79916e-12	5.59639e-09	1e-05	1.8692e-06	0.089	4.86502e-08	1.25441e-07	2.131e-07	1e-05	3e-05	5.428e-05
TLR5	0.179716	4.73778e-07	0.00401203	1e-05	1.4e-06	0.126466		0.017	6e-06	1.8e-06	0.006	2.4e-05	0.379752	0.00035	0.06952	0.1147	0.515	5.31334e-07	1.1e-05	3.7e-06	0.00015	0.54867	0.079
TLR6	0.0009601	1.2336e-11	9.57847e-13	7.55955e-10	5.5266e-12	0.000138465	0.017		4.11385e-10	4.19126e-11	0.005	2.6808e-11	0.00016792	3.46917e-07	0.10798	5.9381e-08	0.276	8.97863e-11	1.4009e-10	4.75239e-09	3.16018e-07	0.71792	1.217e-08
TLR7	1.2e-06	1.4752e-44	1.15987e-15	2.17711e-35	4.96745e-29	9.8409e-07	5.507e-06	4.114e-10		5.11316e-66	6.185e-07	9.40328e-52	2.37724e-09	5.5652e-21	0.00034	0.0001	0.902	8.0543e-67	1.99385e-51	3.74457e-50	9.24159e-42	0.35438	2.551e-08
TLR8	4.59932e-07	3.17086e-49	9.37105e-20	4.75296e-41	2.5156e-28	1.74563e-07	1.803e-06	4.191e-11	5.11316e-66		4.532e-08	2.88103e-52	1.20329e-08	5.39073e-20	0.00064	7.3589e-06	0.847	3.59873e-60	6.63476e-41	3.2972e-49	1.60046e-34	0.24905	9.14e-09
TLR9	0.0023788	1.25213e-11	0.000283781	2.28655e-11	2.90297e-07	6.3919e-05	0.006	0.005	6.18538e-07	4.5316e-08		1e-06	3.42833e-07	5.77932e-14	2.85302e-07	0.0168	0.577	3.50908e-08	0.00031	1.84941e-11	1.62957e-06	0.01157	0.003
TLR10	2e-06	8.13385e-43	1.47747e-16	2.08946e-32	2.19824e-25	1.69099e-07	2.416e-05	2.681e-11	9.40328e-52	2.88103e-52	1.431e-06		2.94462e-09	5.21552e-18	0.00033	1.2645e-06	0.873	8.95268e-47	2.09319e-46	5.45527e-47	1.122e-37	0.30668	2.14e-09
DDX58	7.27185e-09	1.4224e-09	1.54759e-08	7.76161e-15	2.88675e-14	1.79916e-12	0.38	0.0001679	2.37724e-09	1.20329e-08	3.428e-07	2.94462e-09		1.03583e-22	4.5088e-13	8.708e-09	0.111	2.11511e-10	3.55116e-08	1.91627e-10	4.68618e-08	0.00482	4.398e-09
IFIH1	1.04e-05	1.5943e-28	6.83768e-10	5.17055e-39	1.08571e-33	5.59639e-09	0.0003509	3.469e-07	5.5652e-21	5.39073e-20	5.779e-14	5.21552e-18	1.03583e-22		9.78364e-20	1.6308e-07	0.2	3.33551e-22	1.71134e-19	7.19618e-24	5.3656e-15	0.07315	4.468e-21
DHX58	4.62e-05	1.03584e-07	0.000513024	2.27557e-07	4.60456e-10	5.37013e-06	0.07	0.108	0.000336	0.0006399	2.853e-07	0.000331	4.5088e-13	9.78364e-20		0.0407	0.229	0.00014	0.000723	1.2063e-07	0.00168	3.55942e-06	5.245e-11
DDX3X	0.0003268	3.7e-06	2.42085e-07	4.18073e-09	1.2e-06	1.86918e-06	0.115	5.938e-08	5.3e-05	7.4e-06	0.017	1e-06	8.70804e-09	1.6308e-07	0.04074		0.91	3e-06	1.2e-05	2.53e-05	2e-05	0.45397	3.698e-08
NOD1	0.0373168	0.644205	0.512036	0.727716	0.466589	0.0893308	0.515	0.276	0.901885	0.846534	0.577	0.873282	0.110684	0.19983	0.22939	0.9103		0.485742	0.739855	0.989165	0.9027	0.04516	0.016
NOD2	5.40235e-07	2.92931e-40	8.10416e-17	1.34538e-40	1.977e-28	4.86502e-08	5.313e-07	8.979e-11	8.0543e-67	3.59873e-60	3.509e-08	8.95268e-47	2.11511e-10	3.33551e-22	0.00014	3.0324e-06	0.486		9.8196e-41	3.11082e-45	1.60027e-35	0.17685	2.624e-10
CLEC6A	7.6e-06	3.95757e-52	2.4112e-13	4.03601e-27	1.8452e-31	1.2544e-07	1.081e-05	1.401e-10	1.99385e-51	6.63476e-41	0.0003098	2.09319e-46	3.55116e-08	1.71134e-19	0.00072	1.1664e-05	0.74	9.8196e-41		9.13695e-31	5.03199e-34	0.60291	7.18e-10
CLEC7A	5.09713e-07	2.17906e-42	5.62159e-17	4.1154e-35	6.55204e-25	2.131e-07	3.68e-06	4.752e-09	3.74457e-50	3.2972e-49	1.849e-11	5.45527e-47	1.91627e-10	7.19618e-24	1.2063e-07	2.5295e-05	0.989	3.11082e-45	9.13695e-31		5.66838e-31	0.08395	1.342e-08
CLEC4E	8e-05	7.04357e-30	4.4389e-09	1.13438e-21	3.17435e-18	5.87352e-06	0.0001493	3.16e-07	9.24159e-42	1.60046e-34	1.63e-06	1.122e-37	4.68618e-08	5.3656e-15	0.00168	2.2182e-05	0.903	1.60027e-35	5.03199e-34	5.66838e-31		0.29482	2.071e-05
CGAS	6.64e-05	0.125157	0.098523	0.225171	0.0614193	2.685e-05	0.549	0.718	0.354381	0.24905	0.012	0.306678	0.00481534	0.07315	3.55942e-06	0.454	0.045	0.176849	0.60291	0.0839491	0.29482		0.727
IFI16	0.0361753	6.42916e-11	1.83847e-06	1.32142e-14	3.27289e-19	5.42846e-05	0.079	1.217e-08	2.5512e-08	9.13979e-09	0.003	2.14019e-09	4.39752e-09	4.46781e-21	5.24484e-11	3.6976e-08	0.016	2.62367e-10	7.17973e-10	1.34212e-08	2e-05	0.7267

### Sheet: Supp Table 3c_Conf Intervals
	AGE	ACE2	TLR1	TLR2	TLR3	TLR4	TLR5	TLR6	TLR7	TLR8	TLR9	TLR10	DDX58	IFIH1	DHX58	DDX3X	NOD1	NOD2	CLEC6A	CLEC7A	CLEC4E	CGAS	IFI16
AGE		0.2647 to 0.5476	0.4013 to 0.6464	0.2190 to 0.5127	0.2719 to 0.5530	0.4798 to 0.6996	-0.05427 to 0.2817	0.1186 to 0.4325	0.2537 to 0.5393	0.2698 to 0.5515	0.09535 to 0.4132	0.2450 to 0.5327	0.3322 to 0.5974	0.2154 to 0.5099	0.1863 to 0.4871	0.1442 to 0.4534	-0.3405 to -0.01088	0.2672 to 0.5495	0.2213 to 0.5145	0.2681 to 0.5502	0.1750 to 0.4782	-0.4812 to -0.1789	0.01200 to 0.3415
ACE2	0.2647 to 0.5476		0.5129 to 0.7214	0.7724 to 0.8787	0.7524 to 0.8673	0.3364 to 0.6004	0.2693 to 0.5511	0.4126 to 0.6542	0.8371 to 0.9146	0.8625 to 0.9284	0.4125 to 0.6541	0.8263 to 0.9087	0.3544 to 0.6133	0.7040 to 0.8394	0.2934 to 0.5690	0.2341 to 0.5244	-0.1307 to 0.2092	0.8092 to 0.8993	0.8763 to 0.9358	0.8236 to 0.9072	0.7189 to 0.8480	-0.2971 to 0.03744	0.3933 to 0.6408
TLR1	0.4013 to 0.6464	0.5129 to 0.7214		0.5110 to 0.7201	0.5055 to 0.7166	0.4149 to 0.6557	0.08112 to 0.4012	0.4408 to 0.6735	0.5066 to 0.7172	0.5829 to 0.7661	0.1474 to 0.4560	0.5247 to 0.7290	0.3216 to 0.5897	0.3639 to 0.6201	0.1337 to 0.4449	0.2801 to 0.5592	-0.1140 to 0.2254	0.5298 to 0.7323	0.4553 to 0.6832	0.5329 to 0.7343	0.3390 to 0.6023	-0.3066 to 0.02703	0.2466 to 0.5339
TLR2	0.2190 to 0.5127	0.7724 to 0.8787	0.5110 to 0.7201		0.6947 to 0.8339	0.3806 to 0.6319	0.2162 to 0.5105	0.3626 to 0.6192	0.7715 to 0.8782	0.8147 to 0.9023	0.4055 to 0.6493	0.7445 to 0.8628	0.4891 to 0.7057	0.8003 to 0.8943	0.2811 to 0.5599	0.3399 to 0.6029	-0.1405 to 0.1997	0.8116 to 0.9006	0.6877 to 0.8297	0.7691 to 0.8769	0.6137 to 0.7851	-0.2712 to 0.06553	0.4840 to 0.7024
TLR3	0.2719 to 0.5530	0.7524 to 0.8673	0.5055 to 0.7166	0.6947 to 0.8339		0.3263 to 0.5932	0.2511 to 0.5373	0.4217 to 0.6604	0.7097 to 0.8427	0.7018 to 0.8380	0.2773 to 0.5570	0.6660 to 0.8169	0.4765 to 0.6974	0.7565 to 0.8697	0.3690 to 0.6237	0.2540 to 0.5395	-0.1077 to 0.2314	0.7029 to 0.8387	0.7352 to 0.8575	0.6598 to 0.8132	0.5563 to 0.7492	-0.3239 to 0.007799	0.5737 to 0.7603
TLR4	0.4798 to 0.6996	0.3364 to 0.6004	0.4149 to 0.6557	0.3806 to 0.6319	0.3263 to 0.5932		-0.03791 to 0.2967	0.1633 to 0.4688	0.2572 to 0.5420	0.2853 to 0.5630	0.1797 to 0.4819	0.2858 to 0.5634	0.4341 to 0.6689	0.3359 to 0.6000	0.2276 to 0.5194	0.2463 to 0.5337	-0.3103 to 0.02290	0.3048 to 0.5775	0.2904 to 0.5668	0.2822 to 0.5607	0.2260 to 0.5181	-0.4957 to -0.1972	0.1830 to 0.4845
TLR5	-0.05427 to 0.2817	0.2693 to 0.5511	0.08112 to 0.4012	0.2162 to 0.5105	0.2511 to 0.5373	-0.03791 to 0.2967		0.03816 to 0.3644	0.2271 to 0.5190	0.2469 to 0.5341	0.06816 to 0.3902	0.1992 to 0.4973	-0.09469 to 0.2438	0.1426 to 0.4521	-0.01268 to 0.3195	-0.03360 to 0.3006	-0.1144 to 0.2250	0.2675 to 0.5497	0.2147 to 0.5094	0.2344 to 0.5246	0.1617 to 0.4675	-0.1188 to 0.2207	-0.01762 to 0.3151
TLR6	0.1186 to 0.4325	0.4126 to 0.6542	0.4408 to 0.6735	0.3626 to 0.6192	0.4217 to 0.6604	0.1633 to 0.4688	0.03816 to 0.3644		0.3704 to 0.6247	0.3984 to 0.6443	0.07670 to 0.3975	0.4037 to 0.6480	0.1591 to 0.4655	0.2744 to 0.5549	-0.03096 to 0.3030	0.3018 to 0.5753	-0.07638 to 0.2611	0.3893 to 0.6380	0.3838 to 0.6342	0.3381 to 0.6017	0.2759 to 0.5560	-0.1394 to 0.2008	0.3250 to 0.5922
TLR7	0.2537 to 0.5393	0.8371 to 0.9146	0.5066 to 0.7172	0.7715 to 0.8782	0.7097 to 0.8427	0.2572 to 0.5420	0.2271 to 0.5190	0.3704 to 0.6247		0.9249 to 0.9615	0.2650 to 0.5478	0.8746 to 0.9349	0.3475 to 0.6084	0.6029 to 0.7785	0.1436 to 0.4529	0.1836 to 0.4850	-0.1807 to 0.1597	0.9270 to 0.9626	0.8731 to 0.9341	0.8671 to 0.9309	0.8195 to 0.9050	-0.2478 to 0.09054	0.3143 to 0.5844
TLR8	0.2698 to 0.5515	0.8625 to 0.9284	0.5829 to 0.7661	0.8147 to 0.9023	0.7018 to 0.8380	0.2853 to 0.5630	0.2469 to 0.5341	0.3984 to 0.6443	0.9249 to 0.9615		0.3059 to 0.5782	0.8769 to 0.9361	0.3251 to 0.5923	0.5870 to 0.7686	0.1285 to 0.4406	0.2218 to 0.5149	-0.1866 to 0.1537	0.9074 to 0.9523	0.8137 to 0.9018	0.8624 to 0.9284	0.7640 to 0.8739	-0.2663 to 0.07080	0.3290 to 0.5951
TLR9	0.09535 to 0.4132	0.4125 to 0.6541	0.1474 to 0.4560	0.4055 to 0.6493	0.2773 to 0.5570	0.1797 to 0.4819	0.06816 to 0.3902	0.07670 to 0.3975	0.2650 to 0.5478	0.3059 to 0.5782		0.2509 to 0.5372	0.2746 to 0.5550	0.4697 to 0.6929	0.2775 to 0.5572	0.03809 to 0.3644	-0.2172 to 0.1224	0.3097 to 0.5810	0.1454 to 0.4544	0.4080 to 0.6510	0.2487 to 0.5355	-0.3746 to -0.04998	0.09172 to 0.4101
TLR10	0.2450 to 0.5327	0.8263 to 0.9087	0.5247 to 0.7290	0.7445 to 0.8628	0.6660 to 0.8169	0.2858 to 0.5634	0.1992 to 0.4973	0.4037 to 0.6480	0.8746 to 0.9349	0.8769 to 0.9361	0.2509 to 0.5372		0.3446 to 0.6064	0.5523 to 0.7467	0.1439 to 0.4532	0.2530 to 0.5388	-0.1838 to 0.1566	0.8497 to 0.9215	0.8477 to 0.9204	0.8509 to 0.9221	0.7901 to 0.8887	-0.2556 to 0.08217	0.3489 to 0.6094
DDX58	0.3322 to 0.5974	0.3544 to 0.6133	0.3216 to 0.5897	0.4891 to 0.7057	0.4765 to 0.6974	0.4341 to 0.6689	-0.09469 to 0.2438	0.1591 to 0.4655	0.3475 to 0.6084	0.3251 to 0.5923	0.2746 to 0.5550	0.3446 to 0.6064		0.6292 to 0.7947	0.4488 to 0.6788	0.3297 to 0.5956	-0.3020 to 0.03203	0.3788 to 0.6306	0.3095 to 0.5809	0.3800 to 0.6315	0.3054 to 0.5779	-0.3969 to -0.07598	0.3392 to 0.6024
IFIH1	0.2154 to 0.5099	0.7040 to 0.8394	0.3639 to 0.6201	0.8003 to 0.8943	0.7565 to 0.8697	0.3359 to 0.6000	0.1426 to 0.4521	0.2744 to 0.5549	0.6029 to 0.7785	0.5870 to 0.7686	0.4697 to 0.6929	0.5523 to 0.7467	0.6292 to 0.7947		0.5826 to 0.7659	0.2864 to 0.5638	-0.05949 to 0.2768	0.6217 to 0.7901	0.5785 to 0.7633	0.6457 to 0.8047	0.4925 to 0.7080	-0.3177 to 0.01472	0.6044 to 0.7794
DHX58	0.1863 to 0.4871	0.2934 to 0.5690	0.1337 to 0.4449	0.2811 to 0.5599	0.3690 to 0.6237	0.2276 to 0.5194	-0.01268 to 0.3195	-0.03096 to 0.3030	0.1436 to 0.4529	0.1285 to 0.4406	0.2775 to 0.5572	0.1439 to 0.4532	0.4488 to 0.6788	0.5826 to 0.7659		0.007693 to 0.3377	-0.06649 to 0.2703	0.1631 to 0.4687	0.1255 to 0.4382	0.2910 to 0.5673	0.1045 to 0.4208	-0.5250 to -0.2350	0.3957 to 0.6425
DDX3X	0.1442 to 0.4534	0.2341 to 0.5244	0.2801 to 0.5592	0.3399 to 0.6029	0.2540 to 0.5395	0.2463 to 0.5337	-0.03360 to 0.3006	0.3018 to 0.5753	0.1836 to 0.4850	0.2218 to 0.5149	0.03809 to 0.3644	0.2530 to 0.5388	0.3297 to 0.5956	0.2864 to 0.5638	0.007693 to 0.3377		-0.1606 to 0.1798	0.2378 to 0.5272	0.2132 to 0.5082	0.1983 to 0.4966	0.2009 to 0.4986	-0.2331 to 0.1059	0.3089 to 0.5804
NOD1	-0.3405 to -0.01088	-0.1307 to 0.2092	-0.1140 to 0.2254	-0.1405 to 0.1997	-0.1077 to 0.2314	-0.3103 to 0.02290	-0.1144 to 0.2250	-0.07638 to 0.2611	-0.1807 to 0.1597	-0.1866 to 0.1537	-0.2172 to 0.1224	-0.1838 to 0.1566	-0.3020 to 0.03203	-0.05949 to 0.2768	-0.06649 to 0.2703	-0.1606 to 0.1798		-0.2288 to 0.1104	-0.1419 to 0.1983	-0.1691 to 0.1714	-0.1598 to 0.1806	0.003902 to 0.3343	0.03999 to 0.3660
NOD2	0.2672 to 0.5495	0.8092 to 0.8993	0.5298 to 0.7323	0.8116 to 0.9006	0.7029 to 0.8387	0.3048 to 0.5775	0.2675 to 0.5497	0.3893 to 0.6380	0.9270 to 0.9626	0.9074 to 0.9523	0.3097 to 0.5810	0.8497 to 0.9215	0.3788 to 0.6306	0.6217 to 0.7901	0.1631 to 0.4687	0.2378 to 0.5272	-0.2288 to 0.1104		0.8125 to 0.9011	0.8410 to 0.9168	0.7726 to 0.8788	-0.2824 to 0.05349	0.3761 to 0.6287
CLEC6A	0.2213 to 0.5145	0.8763 to 0.9358	0.4553 to 0.6832	0.6877 to 0.8297	0.7352 to 0.8575	0.2904 to 0.5668	0.2147 to 0.5094	0.3838 to 0.6342	0.8731 to 0.9341	0.8137 to 0.9018	0.1454 to 0.4544	0.8477 to 0.9204	0.3095 to 0.5809	0.5785 to 0.7633	0.1255 to 0.4382	0.2132 to 0.5082	-0.1419 to 0.1983	0.8125 to 0.9011		0.7282 to 0.8534	0.7596 to 0.8714	-0.2141 to 0.1257	0.3633 to 0.6197
CLEC7A	0.2681 to 0.5502	0.8236 to 0.9072	0.5329 to 0.7343	0.7691 to 0.8769	0.6598 to 0.8132	0.2822 to 0.5607	0.2344 to 0.5246	0.3381 to 0.6017	0.8671 to 0.9309	0.8624 to 0.9284	0.4080 to 0.6510	0.8509 to 0.9221	0.3800 to 0.6315	0.6457 to 0.8047	0.2910 to 0.5673	0.1983 to 0.4966	-0.1691 to 0.1714	0.8410 to 0.9168	0.7282 to 0.8534		0.7303 to 0.8547	-0.3126 to 0.02033	0.3236 to 0.5912
CLEC4E	0.1750 to 0.4782	0.7189 to 0.8480	0.3390 to 0.6023	0.6137 to 0.7851	0.5563 to 0.7492	0.2260 to 0.5181	0.1617 to 0.4675	0.2759 to 0.5560	0.8195 to 0.9050	0.7640 to 0.8739	0.2487 to 0.5355	0.7901 to 0.8887	0.3054 to 0.5779	0.4925 to 0.7080	0.1045 to 0.4208	0.2009 to 0.4986	-0.1598 to 0.1806	0.7726 to 0.8788	0.7596 to 0.8714	0.7303 to 0.8547		-0.2577 to 0.07996	0.2022 to 0.4997
CGAS	-0.4812 to -0.1789	-0.2971 to 0.03744	-0.3066 to 0.02703	-0.2712 to 0.06553	-0.3239 to 0.007799	-0.4957 to -0.1972	-0.1188 to 0.2207	-0.1394 to 0.2008	-0.2478 to 0.09054	-0.2663 to 0.07080	-0.3746 to -0.04998	-0.2556 to 0.08217	-0.3969 to -0.07598	-0.3177 to 0.01472	-0.5250 to -0.2350	-0.2331 to 0.1059	0.003902 to 0.3343	-0.2824 to 0.05349	-0.2141 to 0.1257	-0.3126 to 0.02033	-0.2577 to 0.07996		-0.1998 to 0.1404
IFI16	0.01200 to 0.3415	0.3933 to 0.6408	0.2466 to 0.5339	0.4840 to 0.7024	0.5737 to 0.7603	0.1830 to 0.4845	-0.01762 to 0.3151	0.3250 to 0.5922	0.3143 to 0.5844	0.3290 to 0.5951	0.09172 to 0.4101	0.3489 to 0.6094	0.3392 to 0.6024	0.6044 to 0.7794	0.3957 to 0.6425	0.3089 to 0.5804	0.03999 to 0.3660	0.3761 to 0.6287	0.3633 to 0.6197	0.3236 to 0.5912	0.2022 to 0.4997	-0.1998 to 0.1404
